# Assessing the biogeography of marine giant viruses in four oceanic transects

**DOI:** 10.1101/2023.01.30.526306

**Authors:** Anh D. Ha, Mohammad Moniruzzaman, Frank O. Aylward

**Author notes:** **Correspondence:** Frank O. Aylward.

## Abstract

Viruses of the phylum *Nucleocytoviricota* are ubiquitous in ocean waters and play important roles in shaping the dynamics of marine ecosystems. In this study, we leveraged the bioGEOTRACES metagenomic dataset collected across the Atlantic and Pacific Oceans to investigate the biogeography of these viruses in marine environments. We identified 330 viral genomes, including 212 in the order *Imitervirales* and 54 in the order *Algavirales*. We found that most viruses appeared to be prevalent in shallow waters (<150 meters), and that viruses of the *Mesomimiviridae* (*Imitervirales*) and *Prasinoviridae* (*Algavirales*) are by far the most abundant and diverse groups in our survey. Five mesomimiviruses and one prasinovirus are particularly widespread in oligotrophic waters; annotation of these genomes revealed common stress response systems, photosynthesis-associated genes, and oxidative stress modulation that may be key to their broad distribution in the pelagic ocean. We identified a latitudinal pattern in viral diversity in one cruise that traversed the North and South Atlantic Ocean, with viral diversity peaking at high latitudes of the northern hemisphere. Community analyses revealed three distinct *Nucleocytoviricota* communities across latitudes, categorized by latitudinal distance towards the equator. Our results contribute to the understanding of the biogeography of these viruses in marine systems.
