## Supplementary material for "Assessing the biogeography of marine giant viruses in four oceanic transects": Table S1

### Sheet: Table S1
Genome	Order	Family	Length	GC_content	num_of_contigs	min_contig_length	GA02	GA03	GA10	GP13	Sum_samples	num_transects
TARA_IOS_NCLDV_00011	Algavirales	AG_01	108412	34.63	12	2807	29	15	21	10	75	4
GCA_000889515.1_ViralProj61009	Algavirales	AG_01	198519	37.21	1	198519	24	2	36	0	62	3
ERX552333.20.dc	Algavirales	AG_01	148709	32.56	5	14307	21	0	34	0	55	2
HOT225_0125m.bin.20	Algavirales	AG_01	119690	33.85	8	7377	8	8	18	18	52	4
GVMAG-M-3300025652-16	Algavirales	AG_01	200376	39.5	1	200376	22	0	29	0	51	2
GVMAG-S-ERX555927-67	Algavirales	AG_01	249736	35.53	8	10287	18	18	12	0	48	3
TARA_AON_NCLDV_00060	Algavirales	AG_01	106921	41.4	6	8038	16	5	23	2	46	4
TARA_AON_NCLDV_00048	Algavirales	AG_01	153728	41.04	17	3044	21	4	17	0	42	3
ERX556101.60.dc	Algavirales	AG_01	139343	39.07	6	13230	40	0	0	0	40	1
ERX552357.22.dc	Algavirales	AG_01	110228	33.24	4	12885	16	7	14	1	38	4
GCA_003051645.1_ASM305164v1	Algavirales	AG_01	187069	36.98	1	187069	20	0	18	0	38	2
GVMAG-S-ERX556003-78	Algavirales	AG_01	203005	40.23	5	12557	19	0	19	0	38	2
ERX556034.38.dc	Algavirales	AG_01	185474	38.58	4	35758	6	0	30	0	36	2
GVMAG-M-3300022925-12	Algavirales	AG_01	190175	34.09	5	15100	18	0	17	0	35	2
SRX802076.50.dc	Algavirales	AG_01	129431	32.3	3	15785	21	7	6	0	34	3
ERX556034.40.dc	Algavirales	AG_01	147515	38.68	5	10617	2	7	21	0	30	3
TARA_PSE_NCLDV_00035	Algavirales	AG_01	159743	34.23	22	2948	1	6	17	6	30	4
ERX556075.42.dc	Algavirales	AG_01	141613	33.29	3	34510	11	4	9	5	29	4
ERX552309.9.dc	Algavirales	AG_01	157748	40.15	4	17283	6	0	20	0	26	2
ERX552283.9.dc	Algavirales	AG_04	160102	31.48	5	19528	4	0	20	0	24	2
SRX802143.75.dc	Algavirales	AG_01	107824	31.55	4	22858	17	1	6	0	24	3
ERX555987.30.dc	Algavirales	AG_01	132851	33.96	6	10157	4	5	10	4	23	4
GVMAG-M-3300020178-21	Algavirales	AG_01	120990	40.85	4	11124	8	1	13	0	22	3
ERX552283.12.dc	Algavirales	AG_01	119588	31.97	8	10807	4	5	9	2	20	4
ERX556101.9.dc	Algavirales	AG_04	139710	30.77	3	15494	19	0	0	0	19	1
GCA_010974705.1_ASM1097470v1	Algavirales	AG_01	197060	43.3	1	197060	19	0	0	0	19	1
ERX556017.11.dc	Algavirales	AG_04	241606	36.01	8	16182	0	4	13	1	18	3
ERX556035.15.dc	Algavirales	AG_01	147072	40.05	3	23614	0	0	16	0	16	1
TARA_AON_NCLDV_00055	Algavirales	AG_01	115353	40.58	9	5033	15	1	0	0	16	2
GCA_000906035.1_ViralProj195482	Algavirales	AG_01	205622	39.78	1	205622	14	0	2	0	16	2
ERX555961.17.dc	Algavirales	AG_01	143173	33.55	4	31552	13	1	0	0	14	2
GVMAG-M-3300021389-45	Algavirales	AG_01	202800	40.46	3	35644	14	0	0	0	14	1
ERX552295.44.dc	Algavirales	AG_01	153610	43.18	2	42692	0	0	12	0	12	1
TARA_PSE_NCLDV_00028	Algavirales	AG_04	228236	28.59	7	20097	6	1	3	0	10	3
GVMAG-M-3300027906-13	Algavirales	AG_01	212476	34.67	8	10119	4	3	0	0	7	2
ERX552336.20.dc	Algavirales	AG_01	147036	41.87	5	12400	0	0	5	0	5	1
GCA_001399285.1_ViralProj298920	Algavirales	AG_01	196300	41.23	1	196300	5	0	0	0	5	1
GVMAG-S-1040241-146	Algavirales	AG_01	149050	35.36	7	10178	5	0	0	0	5	1
HOT234_0125m.bin.14	Algavirales	AG_01	147238	37.51	5	8056	1	3	0	0	4	2
GVMAG-S-ERX555961-93	Algavirales	AG_04	166484	40.54	6	19553	0	1	2	0	3	2
GVMAG-S-ERX556005-85	Algavirales	AG_01	191712	41.03	6	10524	2	1	0	0	3	2
GVMAG-S-ERX556101-89	Algavirales	AG_04	259977	39.66	3	27001	0	1	2	0	3	2
ERX556034.5.dc	Algavirales	AG_04	202435	35.65	10	12425	1	0	1	0	2	2
TARA_ARC_NCLDV_00161	Algavirales	AG_01	102678	38.91	22	2533	2	0	0	0	2	1
GVMAG-M-3300027206-1	Algavirales	AG_01	206026	39.63	4	17980	2	0	0	0	2	1
GVMAG-S-1092455-40	Algavirales	AG_01	191933	43.28	5	10323	0	0	2	0	2	1
GVMAG-S-1102104-120	Algavirales	AG_01	144299	39.14	7	10016	2	0	0	0	2	1
ERX552270.119.dc	Algavirales	AG_04	107849	31.38	5	12760	1	0	0	0	1	1
ERX552270.8.dc	Algavirales	AG_03	188439	28.94	9	10404	1	0	0	0	1	1
ERX555917.66.dc	Algavirales	AG_04	136816	31.72	6	10048	1	0	0	0	1	1
ERX555976.71.dc	Algavirales	AG_01	117858	43.2	5	10413	0	1	0	0	1	1
TARA_SOC_NCLDV_00021	Algavirales	AG_04	152385	35.07	4	24447	1	0	0	0	1	1
GCA_003225975.1_ASM322597v1	Algavirales	AG_01	216925	39.48	1	216925	1	0	0	0	1	1
HOT236_0125m.bin.4	Algavirales	AG_04	122808	38.7	11	5183	0	1	0	0	1	1
GVMAG-M-3300027833-19	Asfuvirales	AF_01	264175	30.03	6	12315	0	0	1	0	1	1
ERX556088.18.dc	Imitervirales	IM_01	366812	32.31	14	12949	12	0	1	109	122	3
GVMAG-S-3300012919-55	Imitervirales	IM_01	483524	28.31	8	24981	0	0	0	104	104	1
TARA_MED_NCLDV_00063	Imitervirales	IM_01	278678	31.37	34	2882	8	10	0	64	82	3
TARA_MED_NCLDV_00027	Imitervirales	IM_01	439843	29.44	43	2756	0	1	0	65	66	2
TARA_AOS_NCLDV_00003	Imitervirales	IM_01	428394	26.2	12	11487	11	0	0	52	63	2
ERX552302.1.dc	Imitervirales	IM_09	173214	33.45	10	10005	1	0	47	0	48	2
ERX552270.24.dc	Imitervirales	IM_01	320493	31.95	10	15090	1	7	27	11	46	4
GVMAG-S-ERX555987-49	Imitervirales	IM_09	249274	32.75	8	10028	9	18	2	13	42	4
TARA_MED_NCLDV_00043	Imitervirales	IM_01	361242	29.29	77	2524	7	3	0	30	40	3
TARA_AOS_NCLDV_00012	Imitervirales	IM_01	314526	28.74	39	2826	2	0	1	36	39	3
GVMAG-S-ERX555961-36	Imitervirales	IM_09	413540	32.42	9	13710	8	15	1	14	38	4
ERX552288.95.dc	Imitervirales	IM_01	322627	24.86	15	10359	2	2	1	31	36	4
GVMAG-S-ERX556049-19	Imitervirales	IM_01	487021	27.74	9	20138	3	2	0	30	35	3
TARA_IOS_NCLDV_00002	Imitervirales	IM_09	267607	29.31	14	8581	4	14	0	16	34	3
TARA_MED_NCLDV_00026	Imitervirales	IM_01	441630	29.88	30	3108	0	0	0	34	34	1
TARA_PSE_NCLDV_00019	Imitervirales	IM_01	301555	36.91	57	2544	14	3	2	12	31	4
ERX555988.97.dc	Imitervirales	IM_01	463120	26.31	11	12401	7	0	0	20	27	2
ERX552296.34.dc	Imitervirales	IM_01	255354	28.77	12	10417	0	0	0	25	25	1
GVMAG-S-ERX556009-51	Imitervirales	IM_01	255212	26.33	9	11144	6	1	0	18	25	3
HOT233_0125m.bin.3	Imitervirales	IM_09	574081	31.38	28	5069	6	10	0	8	24	3
TARA_AON_NCLDV_00009	Imitervirales	IM_01	416316	29.72	40	2696	19	0	4	0	23	2
TARA_PON_NCLDV_00041	Imitervirales	IM_01	162169	26.95	45	2529	0	7	0	16	23	2
GVMAG-S-ERX555907-63	Imitervirales	IM_09	539882	29.04	9	10216	2	7	0	14	23	3
GVMAG-M-3300025727-44	Imitervirales	IM_01	274463	25.27	10	10757	16	0	5	0	21	2
GVMAG-S-1102244-55	Imitervirales	IM_01	435832	30.01	6	10590	12	0	9	0	21	2
GVMAG-M-3300021960-2	Imitervirales	IM_01	258683	26.85	16	10387	20	0	0	0	20	1
ERX555926.39.dc	Imitervirales	IM_01	347638	28.96	18	10462	3	3	0	13	19	3
TARA_AON_NCLDV_00014	Imitervirales	IM_01	356244	23.15	71	2643	0	0	19	0	19	1
GVMAG-S-ERX555967-113	Imitervirales	IM_01	378844	38.43	12	10193	13	0	0	4	17	2
GVMAG-S-ERX556063-48	Imitervirales	IM_09	261756	27.54	10	11181	5	1	0	11	17	3
HOT229_0025m.bin.12	Imitervirales	IM_01	386441	33.15	37	5019	8	7	0	2	17	3
TARA_MED_NCLDV_00032	Imitervirales	IM_01	410885	27.9	39	2593	9	1	0	6	16	3
TARA_AON_NCLDV_00015	Imitervirales	IM_01	344807	28.42	15	5153	14	0	1	0	15	2
TARA_AON_NCLDV_00027	Imitervirales	IM_01	232157	33.7	35	2791	10	0	5	0	15	2
GVMAG-M-3300023170-28	Imitervirales	IM_12	151327	24.18	12	10221	7	0	8	0	15	2
GVMAG-M-3300024230-8	Imitervirales	IM_01	396763	28.45	14	10060	7	0	8	0	15	2
GVMAG-S-1059906-5	Imitervirales	IM_is	717040	24.96	38	10092	3	12	0	0	15	2
GVMAG-S-ERX556063-42	Imitervirales	IM_09	337361	30.62	7	21688	0	2	0	13	15	2
ERX552302.42.dc	Imitervirales	IM_01	263316	24.83	15	10352	1	0	13	0	14	2
GVMAG-S-1024976-23	Imitervirales	IM_09	378644	28.56	7	25333	2	2	0	10	14	3
GVMAG-S-ERX555935-135	Imitervirales	IM_09	387608	31.56	10	16084	3	9	0	2	14	3
HOT229_0025m.bin.13	Imitervirales	IM_01	433885	31.84	9	6900	3	0	1	10	14	3
GVMAG-M-3300000117-10	Imitervirales	IM_12	298498	25.53	8	10455	13	0	0	0	13	1
GVMAG-S-ERX555927-53	Imitervirales	IM_12	424407	21.56	19	10209	5	0	8	0	13	2
ERX552296.31.dc	Imitervirales	IM_01	478245	31.85	9	13143	6	0	0	6	12	2
GVMAG-M-3300024252-27	Imitervirales	IM_01	352711	31.46	14	12710	8	0	4	0	12	2
SRX802073.53.dc	Imitervirales	IM_01	311126	30.75	8	21582	12	0	0	0	12	1
SRX802189.102.dc	Imitervirales	IM_01	425042	28.87	13	10299	0	0	12	0	12	1
TARA_MED_NCLDV_00082	Imitervirales	IM_01	216931	28.52	46	2528	0	6	0	5	11	2
GVMAG-S-1074260-36	Imitervirales	IM_01	565170	36.34	8	22435	11	0	0	0	11	1
ERX556037.23.dc	Imitervirales	IM_01	173270	40.61	11	11475	1	0	9	0	10	2
TARA_AON_NCLDV_00035	Imitervirales	IM_01	206489	33.76	7	11264	7	3	0	0	10	2
TARA_PON_NCLDV_00006	Imitervirales	IM_07	460997	27.67	82	2504	5	0	0	5	10	2
GCA_000922335.1_ViralProj258005	Imitervirales	IM_09	370920	28.74	1	370920	0	0	10	0	10	1
ERX552302.47.dc	Imitervirales	IM_01	479083	30.04	10	12856	0	0	1	8	9	2
TARA_AON_NCLDV_00023	Imitervirales	IM_01	254482	32.54	50	2530	0	8	0	1	9	2
TARA_ARC_NCLDV_00050	Imitervirales	IM_01	283592	21.39	60	2517	9	0	0	0	9	1
TARA_MED_NCLDV_00058	Imitervirales	IM_01	289849	27.49	17	5769	6	3	0	0	9	2
GVMAG-M-3300021389-22	Imitervirales	IM_01	337852	34.54	14	10650	9	0	0	0	9	1
ERX552296.3.dc	Imitervirales	IM_01	139841	26.39	11	10205	6	0	0	2	8	2
TARA_MED_NCLDV_00066	Imitervirales	IM_01	264225	28.08	21	4063	6	1	0	1	8	3
GVMAG-M-3300017963-20	Imitervirales	IM_01	451120	23.95	19	10253	4	0	0	4	8	2
ERX552243.80.dc	Imitervirales	IM_01	333735	28.57	17	10067	7	0	0	0	7	1
ERX552270.106.dc	Imitervirales	IM_01	304317	19.48	15	10501	3	1	3	0	7	3
ERX555952.65.dc	Imitervirales	IM_16	752431	24.68	43	10211	2	5	0	0	7	2
ERX555954.29.dc	Imitervirales	IM_01	315378	26.45	16	12437	6	0	1	0	7	2
TARA_AOS_NCLDV_00007	Imitervirales	IM_01	373447	28.03	33	2575	6	1	0	0	7	2
GVMAG-M-3300017763-4	Imitervirales	IM_09	159782	30.46	12	10422	0	0	7	0	7	1
GVMAG-M-3300023109-20	Imitervirales	IM_12	261951	21.5	15	10442	7	0	0	0	7	1
GVMAG-M-3300025890-48	Imitervirales	IM_01	330541	29.93	6	13866	6	0	1	0	7	2
GVMAG-S-3300012919-65	Imitervirales	IM_01	307305	26.45	15	10317	0	0	0	7	7	1
ERX555933.22.dc	Imitervirales	IM_01	539679	28.34	17	12496	3	3	0	0	6	2
ERX556054.25.dc	Imitervirales	IM_01	424322	26.25	5	17306	3	0	3	0	6	2
TARA_MED_NCLDV_00089	Imitervirales	IM_01	194709	28.91	47	2504	5	1	0	0	6	2
GVMAG-M-3300017824-14	Imitervirales	IM_12	393065	21.41	10	10193	6	0	0	0	6	1
GVMAG-S-ERX555907-90	Imitervirales	IM_09	395325	29.26	10	15899	0	6	0	0	6	1
GVMAG-S-ERX556068-66	Imitervirales	IM_01	139455	32.56	8	12156	0	6	0	0	6	1
ERX552241.31.dc	Imitervirales	IM_09	236558	27.5	10	10256	5	0	0	0	5	1
ERX552288.39.dc	Imitervirales	IM_01	413462	25.52	15	11552	1	4	0	0	5	2
TARA_MED_NCLDV_00017	Imitervirales	IM_07	499095	22.19	22	2646	3	0	0	2	5	2
TARA_MED_NCLDV_00020	Imitervirales	IM_01	482776	30.69	48	2562	2	0	0	3	5	2
GVMAG-M-3300012936-34	Imitervirales	IM_01	445290	25.44	14	10749	3	2	0	0	5	2
GVMAG-M-3300017772-13	Imitervirales	IM_01	442013	28.54	22	10326	4	0	1	0	5	2
GVMAG-M-3300021964-56	Imitervirales	IM_12	321924	26.09	13	10615	5	0	0	0	5	1
GVMAG-M-3300024255-31	Imitervirales	IM_is	269400	21.71	10	11075	1	0	4	0	5	2
GVMAG-M-3300024314-16	Imitervirales	IM_01	351740	28.23	7	13624	4	0	0	1	5	2
GVMAG-S-ERX556060-80	Imitervirales	IM_01	183920	24.08	7	11025	0	4	0	1	5	2
SRX802073.74.dc	Imitervirales	IM_01	275653	29.97	12	11291	2	0	3	0	5	2
ERX288965.16.dc	Imitervirales	IM_01	408222	21.48	13	12377	0	2	1	1	4	3
ERX552264.38.dc	Imitervirales	IM_09	230741	21.55	10	10388	1	0	3	0	4	2
TARA_ION_NCLDV_00006	Imitervirales	IM_16	379272	20.71	22	2999	4	0	0	0	4	1
TARA_MED_NCLDV_00005	Imitervirales	IM_16	743856	22.34	15	25083	4	0	0	0	4	1
TARA_MED_NCLDV_00033	Imitervirales	IM_16	409928	19.98	18	3608	3	1	0	0	4	2
TARA_MED_NCLDV_00111	Imitervirales	IM_01	139949	29.31	31	2610	1	3	0	0	4	2
TARA_PSE_NCLDV_00020	Imitervirales	IM_01	297972	24.88	58	2556	3	1	0	0	4	2
TARA_PSW_NCLDV_00005	Imitervirales	IM_16	785571	24.75	35	4562	1	3	0	0	4	2
GVMAG-M-3300012920-24	Imitervirales	IM_01	304124	28.89	13	10006	4	0	0	0	4	1
GVMAG-M-3300020810-20	Imitervirales	IM_01	490001	29.86	13	12227	2	0	2	0	4	2
SRX802189.37.dc	Imitervirales	IM_01	329088	26.49	13	10869	0	0	4	0	4	1
ERX288947.23.dc	Imitervirales	IM_16	492322	21.03	18	11002	1	2	0	0	3	2
ERX552257.75.dc	Imitervirales	IM_01	421532	20.46	18	10458	0	0	0	3	3	1
ERX552270.35.dc	Imitervirales	IM_09	167835	35.88	5	19482	0	1	2	0	3	2
ERX555931.51.dc	Imitervirales	IM_09	244712	29.16	14	10295	2	0	0	1	3	2
TARA_AON_NCLDV_00026	Imitervirales	IM_01	230127	33.44	61	2512	0	3	0	0	3	1
TARA_ARC_NCLDV_00002	Imitervirales	IM_13	785456	30.14	79	2600	2	0	1	0	3	2
TARA_MED_NCLDV_00056	Imitervirales	IM_01	293985	22.21	18	8205	3	0	0	0	3	1
TARA_PON_NCLDV_00011	Imitervirales	IM_01	413422	23.95	54	2673	1	0	0	2	3	2
TARA_SOC_NCLDV_00022	Imitervirales	IM_01	138700	42.71	5	10463	3	0	0	0	3	1
GVMAG-M-3300007236-6	Imitervirales	IM_12	301281	24.81	8	15322	3	0	0	0	3	1
GVMAG-M-3300018416-45	Imitervirales	IM_01	282183	34.14	8	11089	3	0	0	0	3	1
GVMAG-M-3300020185-109	Imitervirales	IM_01	399324	28.64	12	10840	3	0	0	0	3	1
GVMAG-M-3300022920-41	Imitervirales	IM_01	204857	27.92	12	10371	3	0	0	0	3	1
GVMAG-M-3300024252-29	Imitervirales	IM_01	418733	32.12	3	100844	2	1	0	0	3	2
GVMAG-S-1017745-26	Imitervirales	IM_07	417618	24.59	8	13639	3	0	0	0	3	1
GVMAG-S-ERX555907-94	Imitervirales	IM_09	400478	33.49	10	10457	0	3	0	0	3	1
GVMAG-S-ERX555964-61	Imitervirales	IM_01	397329	28.99	8	11903	3	0	0	0	3	1
GVMAG-S-ERX555967-69	Imitervirales	IM_01	347251	28.09	18	10381	3	0	0	0	3	1
GVMAG-S-ERX556022-25	Imitervirales	IM_01	473045	24.62	11	11316	0	3	0	0	3	1
GVMAG-S-ERX556028-72	Imitervirales	IM_01	452851	28.13	10	10242	1	2	0	0	3	2
GVMAG-S-ERX556045-52	Imitervirales	IM_01	607106	31.08	21	10757	1	0	2	0	3	2
SRX802189.96.dc	Imitervirales	IM_12	404325	17.68	11	10070	3	0	0	0	3	1
ERX288947.11.dc	Imitervirales	IM_01	520263	24.38	11	16236	0	0	2	0	2	1
ERX552270.27.dc	Imitervirales	IM_01	137542	31.79	7	10435	2	0	0	0	2	1
ERX552270.62.dc	Imitervirales	IM_01	662834	20.74	27	11077	2	0	0	0	2	1
ERX552287.77.dc	Imitervirales	IM_08	212029	25.13	14	10399	2	0	0	0	2	1
ERX552298.27.dc	Imitervirales	IM_01	376730	20.53	21	10372	1	0	1	0	2	2
ERX556005.37.dc	Imitervirales	IM_09	517469	27.25	21	10798	1	1	0	0	2	2
ERX556037.25.dc	Imitervirales	IM_01	519965	20.35	25	10356	0	0	2	0	2	1
ERX556091.17.dc	Imitervirales	IM_12	420497	20.37	15	12181	0	0	2	0	2	1
ERX556101.13.dc	Imitervirales	IM_01	253176	32.38	14	10176	0	0	1	1	2	2
TARA_AON_NCLDV_00042	Imitervirales	IM_01	166402	28.59	45	2500	0	0	2	0	2	1
TARA_AOS_NCLDV_00011	Imitervirales	IM_01	334017	24.57	64	2562	1	1	0	0	2	2
TARA_ARC_NCLDV_00025	Imitervirales	IM_01	340169	20.77	35	2660	2	0	0	0	2	1
TARA_ION_NCLDV_00004	Imitervirales	IM_16	409675	23.07	30	4658	1	1	0	0	2	2
TARA_MED_NCLDV_00003	Imitervirales	IM_16	820958	25.62	52	3020	2	0	0	0	2	1
TARA_MED_NCLDV_00004	Imitervirales	IM_16	759687	25.23	121	2518	2	0	0	0	2	1
TARA_MED_NCLDV_00013	Imitervirales	IM_01	531540	25.28	53	3063	1	0	0	1	2	2
TARA_MED_NCLDV_00021	Imitervirales	IM_01	479114	27.41	7	21022	0	0	0	2	2	1
TARA_MED_NCLDV_00022	Imitervirales	IM_06	453902	20.9	105	2526	2	0	0	0	2	1
TARA_MED_NCLDV_00031	Imitervirales	IM_01	411201	25.48	56	2507	1	1	0	0	2	2
GVMAG-M-3300006165-1	Imitervirales	IM_01	153830	34.17	6	10654	2	0	0	0	2	1
GVMAG-M-3300006752-9	Imitervirales	IM_01	460872	26.55	16	10314	2	0	0	0	2	1
GVMAG-M-3300009498-22	Imitervirales	IM_01	213616	29.01	7	11819	2	0	0	0	2	1
GVMAG-M-3300012936-41	Imitervirales	IM_01	371073	28.09	16	10088	2	0	0	0	2	1
GVMAG-M-3300017956-25	Imitervirales	IM_12	513983	23.7	18	10397	2	0	0	0	2	1
GVMAG-M-3300020187-69	Imitervirales	IM_01	557551	28.24	20	10488	2	0	0	0	2	1
GVMAG-M-3300020810-3	Imitervirales	IM_01	338137	29.24	10	12011	2	0	0	0	2	1
GVMAG-M-3300021958-5	Imitervirales	IM_08	390496	24.45	24	10054	2	0	0	0	2	1
GVMAG-M-3300027779-64	Imitervirales	IM_01	304446	32.64	14	13290	2	0	0	0	2	1
GVMAG-M-3300027810-12	Imitervirales	IM_01	298592	24.16	11	10266	0	0	2	0	2	1
GVMAG-S-3300000115-46	Imitervirales	IM_13	625619	29.24	17	10457	1	0	1	0	2	2
GVMAG-S-ERX555907-102	Imitervirales	IM_01	380714	32.11	11	10647	2	0	0	0	2	1
GVMAG-S-ERX555967-140	Imitervirales	IM_09	160274	37.43	7	13879	2	0	0	0	2	1
GVMAG-S-ERX555967-93	Imitervirales	IM_16	513146	21.03	22	10116	2	0	0	0	2	1
GVMAG-S-ERX555997-44	Imitervirales	IM_01	316687	24.78	10	10667	2	0	0	0	2	1
GVMAG-S-ERX556045-73	Imitervirales	IM_01	353390	32.97	14	10587	1	0	1	0	2	2
HOT238_0025m.bin.10	Imitervirales	IM_01	426436	29.25	13	5922	1	1	0	0	2	2
SRX802073.61.dc	Imitervirales	IM_01	400040	26.14	10	11025	2	0	0	0	2	1
SRX802073.99.dc	Imitervirales	IM_01	818697	27.5	47	10787	2	0	0	0	2	1
SRX802075.4.dc	Imitervirales	IM_01	248605	31.03	13	10106	0	0	2	0	2	1
SRX803008.112.dc	Imitervirales	IM_06	535128	20.49	28	10109	2	0	0	0	2	1
ERX552244.9.dc	Imitervirales	IM_01	374545	51.73	5	30560	0	0	0	1	1	1
ERX552255.64.dc	Imitervirales	IM_06	479818	22.73	20	10041	0	0	1	0	1	1
ERX552256.53.dc	Imitervirales	IM_16	181046	23.71	5	17126	0	0	1	0	1	1
ERX552270.51.dc	Imitervirales	IM_01	459967	25.85	16	10805	0	0	1	0	1	1
ERX552270.56.dc	Imitervirales	IM_09	525182	32.93	17	10345	1	0	0	0	1	1
ERX555926.27.dc	Imitervirales	IM_01	447520	23.85	17	12065	1	0	0	0	1	1
ERX555963.29.dc	Imitervirales	IM_01	345648	22.91	16	10130	0	0	1	0	1	1
ERX555967.90.dc	Imitervirales	IM_01	418505	28.78	9	20057	1	0	0	0	1	1
ERX556028.70.dc	Imitervirales	IM_01	320408	56.99	12	11650	0	0	0	1	1	1
ERX556031.10.dc	Imitervirales	IM_01	125875	35.87	10	10055	1	0	0	0	1	1
TARA_ARC_NCLDV_00160	Imitervirales	IM_07	102416	28.55	28	2511	1	0	0	0	1	1
TARA_MED_NCLDV_00025	Imitervirales	IM_16	443932	20.02	25	9019	0	1	0	0	1	1
TARA_MED_NCLDV_00029	Imitervirales	IM_01	409644	27.01	53	2560	0	1	0	0	1	1
TARA_MED_NCLDV_00035	Imitervirales	IM_01	391013	27.52	17	9612	1	0	0	0	1	1
TARA_MED_NCLDV_00037	Imitervirales	IM_01	382006	25.81	4	51289	1	0	0	0	1	1
TARA_MED_NCLDV_00041	Imitervirales	IM_09	364047	23.94	21	3196	1	0	0	0	1	1
TARA_MED_NCLDV_00046	Imitervirales	IM_01	354802	28.74	26	2567	1	0	0	0	1	1
TARA_MED_NCLDV_00054	Imitervirales	IM_01	298760	30.03	34	2580	0	0	1	0	1	1
TARA_MED_NCLDV_00077	Imitervirales	IM_01	237693	23.07	37	2531	0	0	0	1	1	1
TARA_PON_NCLDV_00007	Imitervirales	IM_01	454305	30.23	44	2898	1	0	0	0	1	1
TARA_PSE_NCLDV_00002	Imitervirales	IM_16	967456	24.17	86	2594	1	0	0	0	1	1
TARA_PSE_NCLDV_00012	Imitervirales	IM_01	355080	30.24	11	16834	0	0	1	0	1	1
TARA_PSE_NCLDV_00023	Imitervirales	IM_01	267210	25.28	54	2546	1	0	0	0	1	1
TARA_PSW_NCLDV_00015	Imitervirales	IM_01	477119	28.71	40	2638	0	0	1	0	1	1
TARA_PSW_NCLDV_00016	Imitervirales	IM_01	472167	35.7	49	2648	1	0	0	0	1	1
TARA_PSW_NCLDV_00022	Imitervirales	IM_13	383443	24.78	38	2555	1	0	0	0	1	1
TARA_PSW_NCLDV_00072	Imitervirales	IM_01	122140	30.26	24	2507	1	0	0	0	1	1
GVMAG-M-3300000115-19	Imitervirales	IM_08	216947	23.37	6	11786	1	0	0	0	1	1
GVMAG-M-3300005613-6	Imitervirales	IM_13	377443	24.47	10	10234	1	0	0	0	1	1
GVMAG-M-3300009149-34	Imitervirales	IM_01	303747	32.31	8	14562	1	0	0	0	1	1
GVMAG-M-3300012936-1	Imitervirales	IM_01	175198	37.43	9	10679	1	0	0	0	1	1
GVMAG-M-3300017950-2	Imitervirales	IM_01	263490	28.45	14	10633	0	1	0	0	1	1
GVMAG-M-3300020185-23	Imitervirales	IM_01	312226	28.99	16	10460	0	0	1	0	1	1
GVMAG-M-3300020185-35	Imitervirales	IM_01	476871	26.99	15	11828	1	0	0	0	1	1
GVMAG-M-3300020185-39	Imitervirales	IM_01	242300	26.65	14	10145	1	0	0	0	1	1
GVMAG-M-3300020185-49	Imitervirales	IM_16	802297	24.61	27	10167	0	0	1	0	1	1
GVMAG-M-3300020185-65	Imitervirales	IM_01	444592	27.11	11	10452	0	0	1	0	1	1
GVMAG-M-3300020187-94	Imitervirales	IM_01	397241	33.18	15	11338	1	0	0	0	1	1
GVMAG-M-3300022920-3	Imitervirales	IM_09	217551	30.12	11	11403	1	0	0	0	1	1
GVMAG-M-3300024261-25	Imitervirales	IM_01	342626	31.9	15	10890	1	0	0	0	1	1
GVMAG-M-3300025880-30	Imitervirales	IM_01	516746	34.57	12	13264	1	0	0	0	1	1
GVMAG-S-1039698-54	Imitervirales	IM_01	387376	27.33	7	10740	1	0	0	0	1	1
GVMAG-S-1039734-46	Imitervirales	IM_01	375005	31.9	17	10437	1	0	0	0	1	1
GVMAG-S-405408-21	Imitervirales	IM_09	215262	30.47	14	10080	0	0	1	0	1	1
GVMAG-S-ERX555913-34	Imitervirales	IM_01	272845	20.17	17	10005	1	0	0	0	1	1
GVMAG-S-ERX555967-130	Imitervirales	IM_09	327566	36.6	2	41746	1	0	0	0	1	1
GVMAG-S-ERX556106-38	Imitervirales	IM_01	447201	35.17	5	43830	1	0	0	0	1	1
GVMAG-S-ERX556126-98	Imitervirales	IM_09	326038	25.73	12	10706	0	1	0	0	1	1
GVMAG-S-ERX556133-39	Imitervirales	IM_01	395033	21.76	12	11042	1	0	0	0	1	1
oPacV_421	Imitervirales	IM_01	392463	28.07	8	10947	1	0	0	0	1	1
SRX802074.61.dc	Imitervirales	IM_09	251814	28.34	13	10620	1	0	0	0	1	1
SRX802202.55.dc	Imitervirales	IM_01	385878	28.54	10	15274	1	0	0	0	1	1
SRX802202.7.dc	Imitervirales	IM_08	878417	24.06	13	15103	1	0	0	0	1	1
TARA_AON_NCLDV_00065	Mirus	Mirus	70355	39.5	14	2556	27	0	6	0	33	2
TARA_AON_NCLDV_00056	Mirus	Mirus	105090	54.19	9	3837	0	0	0	32	32	1
TARA_MED_NCLDV_00103	Mirus	Mirus	115575	39.78	16	4155	17	2	3	0	22	3
TARA_MED_NCLDV_00048	Mirus	Mirus	309515	35.19	10	16052	7	7	0	6	20	3
TARA_IOS_NCLDV_00013	Mirus	Mirus	63270	34.39	16	2585	15	4	0	0	19	2
TARA_MED_NCLDV_00068	Mirus	Mirus	221679	32.88	13	5655	0	7	0	11	18	2
TARA_AON_NCLDV_00052	Mirus	Mirus	133897	53.68	7	5715	4	0	12	0	16	2
TARA_MED_NCLDV_00083	Mirus	Mirus	157303	32.09	12	4534	1	12	0	3	16	3
TARA_MED_NCLDV_00091	Mirus	Mirus	182101	47.34	3	20693	12	0	2	1	15	3
TARA_PSW_NCLDV_00062	Mirus	Mirus	147022	38.46	4	8951	10	3	0	0	13	2
TARA_MED_NCLDV_00078	Mirus	Mirus	198983	44.31	26	2798	1	0	10	0	11	2
TARA_PON_NCLDV_00038	Mirus	Mirus	151217	51.27	27	2626	9	0	2	0	11	2
TARA_MED_NCLDV_00104	Mirus	Mirus	116855	42.67	16	2731	2	2	4	1	9	4
TARA_MED_NCLDV_00114	Mirus	Mirus	116828	33.49	33	2519	7	0	0	0	7	1
TARA_PSE_NCLDV_00013	Mirus	Mirus	223536	37.98	32	2560	1	0	6	0	7	2
TARA_AON_NCLDV_00050	Mirus	Mirus	146142	39.24	5	9479	6	0	0	0	6	1
TARA_IOS_NCLDV_00009	Mirus	Mirus	114757	49.16	26	2545	0	5	0	0	5	1
TARA_AON_NCLDV_00036	Mirus	Mirus	204849	39.54	9	8687	4	0	0	0	4	1
TARA_AON_NCLDV_00073	Mirus	Mirus	52667	52.01	4	10511	4	0	0	0	4	1
TARA_ARC_NCLDV_00148	Mirus	Mirus	124847	52.35	18	2587	4	0	0	0	4	1
TARA_MED_NCLDV_00106	Mirus	Mirus	154871	30.38	16	2904	2	2	0	0	4	2
TARA_MED_NCLDV_00136	Mirus	Mirus	57609	43.01	14	2632	4	0	0	0	4	1
TARA_AON_NCLDV_00022	Mirus	Mirus	221642	43.93	39	2502	3	0	0	0	3	1
TARA_ARC_NCLDV_00181	Mirus	Mirus	70807	36.32	19	2554	3	0	0	0	3	1
TARA_MED_NCLDV_00067	Mirus	Mirus	247368	41.33	3	29814	0	0	3	0	3	1
TARA_PON_NCLDV_00020	Mirus	Mirus	215144	38.8	13	3517	2	1	0	0	3	2
TARA_PON_NCLDV_00033	Mirus	Mirus	190776	38.4	4	32985	0	0	3	0	3	1
TARA_AON_NCLDV_00025	Mirus	Mirus	225576	34.35	12	2763	0	1	1	0	2	2
TARA_ARC_NCLDV_00178	Mirus	Mirus	77173	44.2	17	2775	2	0	0	0	2	1
TARA_MED_NCLDV_00107	Mirus	Mirus	137215	32.64	30	2572	0	0	2	0	2	1
TARA_MED_NCLDV_00118	Mirus	Mirus	114098	29.37	23	2546	0	2	0	0	2	1
TARA_PSE_NCLDV_00015	Mirus	Mirus	289260	53.27	54	2593	2	0	0	0	2	1
TARA_PSE_NCLDV_00050	Mirus	Mirus	29615	39.53	5	2596	1	1	0	0	2	2
TARA_AON_NCLDV_00028	Mirus	Mirus	190240	40.85	22	3833	0	1	0	0	1	1
TARA_AON_NCLDV_00067	Mirus	Mirus	65523	44.42	3	14812	0	0	1	0	1	1
TARA_MED_NCLDV_00112	Mirus	Mirus	85247	32.05	5	5757	0	1	0	0	1	1
TARA_PON_NCLDV_00021	Mirus	Mirus	244124	36.65	15	3728	0	1	0	0	1	1
TARA_PON_NCLDV_00045	Mirus	Mirus	119311	35.31	14	4326	0	1	0	0	1	1
TARA_PSW_NCLDV_00021	Mirus	Mirus	308269	42.61	54	2512	1	0	0	0	1	1
TARA_PSW_NCLDV_00045	Mirus	Mirus	206550	45.17	10	2628	0	1	0	0	1	1
TARA_PSW_NCLDV_00085	Mirus	Mirus	62805	50.56	18	2520	1	0	0	0	1	1
TARA_ARC_NCLDV_00097	Pandoravirales	PV_is	191005	42.91	24	2955	2	0	3	0	5	2
ERX552302.38.dc	Pandoravirales	PV_03	280711	40.61	5	10578	0	0	0	2	2	1
TARA_SOC_NCLDV_00003	Pandoravirales	PV_05	351895	38.52	68	2502	0	0	1	0	1	1
GCA_010974655.1_ASM1097465v1	Pandoravirales	PV_05	407516	40.19	1	407516	1	0	0	0	1	1
TARA_AON_NCLDV_00046	Pimascovirales	PM_01	150076	35.72	30	2710	2	12	0	1	15	3
TARA_MED_NCLDV_00085	Pimascovirales	PM_01	206344	37.24	43	2822	0	0	6	0	6	1
TARA_AON_NCLDV_00017	Pimascovirales	PM_01	289883	27.68	55	2564	0	4	0	0	4	1
TARA_AOS_NCLDV_00005	Pimascovirales	PM_01	401962	30.42	24	3097	1	3	0	0	4	2
TARA_PON_NCLDV_00004	Pimascovirales	PM_01	487564	30.98	55	2646	1	3	0	0	4	2
TARA_AON_NCLDV_00018	Pimascovirales	PM_01	294177	43.23	19	4224	0	1	1	1	3	3
TARA_AOS_NCLDV_00013	Pimascovirales	PM_01	301004	28.35	10	9750	3	0	0	0	3	1
GVMAG-M-3300012953-22	Pimascovirales	PM_01	212272	39.02	11	10278	3	0	0	0	3	1
ERX552261.56.dc	Pimascovirales	PM_01	307536	46.55	11	12839	2	0	0	0	2	1
TARA_MED_NCLDV_00070	Pimascovirales	PM_01	251214	23.32	16	5890	0	2	0	0	2	1
ERX552270.117.dc	Pimascovirales	PM_01	155701	27.21	6	14806	1	0	0	0	1	1
TARA_ION_NCLDV_00010	Pimascovirales	PM_01	256061	28.67	34	2888	1	0	0	0	1	1
TARA_PON_NCLDV_00016	Pimascovirales	PM_01	309159	30.95	15	3121	1	0	0	0	1	1
TARA_PON_NCLDV_00027	Pimascovirales	PM_01	239832	35.8	53	2606	0	0	1	0	1	1
TARA_PON_NCLDV_00043	Pimascovirales	PM_03	148200	50.34	11	3649	0	0	1	0	1	1
GVMAG-S-ERX556045-99	Pimascovirales	PM_01	200240	39.99	9	12777	1	0	0	0	1	1
