## Supplementary material for "Assessing the biogeography of marine giant viruses in four oceanic transects": Table S3

### Sheet: bGT_data
Transect	Location	NCBI BioProject	NCBI BioSample	NCBI SRA Accession
GA02	Atlantic Ocean	PRJNA385854	SAMN07136483	SRR5788236
GA02	Atlantic Ocean	PRJNA385854	SAMN07136484	SRR5788235
GA02	Atlantic Ocean	PRJNA385854	SAMN07136485	SRR5788238
GA02	Atlantic Ocean	PRJNA385854	SAMN07136486	SRR5788237
GA02	Atlantic Ocean	PRJNA385854	SAMN07136487	SRR5788232
GA02	Atlantic Ocean	PRJNA385854	SAMN07136488	SRR5788231
GA02	Atlantic Ocean	PRJNA385854	SAMN07136489	SRR5788234
GA02	Atlantic Ocean	PRJNA385854	SAMN07136490	SRR5788233
GA02	Atlantic Ocean	PRJNA385854	SAMN07136491	SRR5788230
GA02	Atlantic Ocean	PRJNA385854	SAMN07136492	SRR5788229
GA02	Atlantic Ocean	PRJNA385854	SAMN07136493	SRR5788436
GA02	Atlantic Ocean	PRJNA385854	SAMN07136494	SRR5788435
GA02	Atlantic Ocean	PRJNA385854	SAMN07136495	SRR5788434
GA02	Atlantic Ocean	PRJNA385854	SAMN07136496	SRR5788433
GA02	Atlantic Ocean	PRJNA385854	SAMN07136497	SRR5788432
GA02	Atlantic Ocean	PRJNA385854	SAMN07136498	SRR5788431
GA02	Atlantic Ocean	PRJNA385854	SAMN07136499	SRR5788430
GA02	Atlantic Ocean	PRJNA385854	SAMN07136500	SRR5788429
GA02	Atlantic Ocean	PRJNA385854	SAMN07136501	SRR5788428
GA02	Atlantic Ocean	PRJNA385854	SAMN07136502	SRR5788427
GA02	Atlantic Ocean	PRJNA385854	SAMN07136503	SRR5788371
GA02	Atlantic Ocean	PRJNA385854	SAMN07136504	SRR5788372
GA02	Atlantic Ocean	PRJNA385854	SAMN07136505	SRR5788369
GA02	Atlantic Ocean	PRJNA385854	SAMN07136506	SRR5788370
GA02	Atlantic Ocean	PRJNA385854	SAMN07136507	SRR5788367
GA02	Atlantic Ocean	PRJNA385854	SAMN07136508	SRR5788368
GA02	Atlantic Ocean	PRJNA385854	SAMN07136509	SRR5788365
GA02	Atlantic Ocean	PRJNA385854	SAMN07136510	SRR5788366
GA02	Atlantic Ocean	PRJNA385854	SAMN07136511	SRR5788373
GA02	Atlantic Ocean	PRJNA385854	SAMN07136512	SRR5788374
GA02	Atlantic Ocean	PRJNA385854	SAMN07136513	SRR5788197
GA02	Atlantic Ocean	PRJNA385854	SAMN07136514	SRR5788196
GA02	Atlantic Ocean	PRJNA385854	SAMN07136515	SRR5788199
GA02	Atlantic Ocean	PRJNA385854	SAMN07136516	SRR5788198
GA02	Atlantic Ocean	PRJNA385854	SAMN07136517	SRR5788193
GA02	Atlantic Ocean	PRJNA385854	SAMN07136518	SRR5788192
GA02	Atlantic Ocean	PRJNA385854	SAMN07136519	SRR5788195
GA02	Atlantic Ocean	PRJNA385854	SAMN07136520	SRR5788194
GA02	Atlantic Ocean	PRJNA385854	SAMN07136521	SRR5788201
GA02	Atlantic Ocean	PRJNA385854	SAMN07136522	SRR5788200
GA02	Atlantic Ocean	PRJNA385854	SAMN07136523	SRR5788144
GA02	Atlantic Ocean	PRJNA385854	SAMN07136524	SRR5788145
GA02	Atlantic Ocean	PRJNA385854	SAMN07136525	SRR5788146
GA02	Atlantic Ocean	PRJNA385854	SAMN07136526	SRR5788147
GA02	Atlantic Ocean	PRJNA385854	SAMN07136527	SRR5788140
GA03	Atlantic Ocean	PRJNA385854	SAMN07136528	SRR5788141
GA03	Atlantic Ocean	PRJNA385854	SAMN07136529	SRR5788142
GA03	Atlantic Ocean	PRJNA385854	SAMN07136530	SRR5788143
GA03	Atlantic Ocean	PRJNA385854	SAMN07136531	SRR5788138
GA03	Atlantic Ocean	PRJNA385854	SAMN07136532	SRR5788139
GA03	Atlantic Ocean	PRJNA385854	SAMN07136533	SRR5788008
GA03	Atlantic Ocean	PRJNA385854	SAMN07136534	SRR5788007
GA03	Atlantic Ocean	PRJNA385854	SAMN07136535	SRR5788006
GA03	Atlantic Ocean	PRJNA385854	SAMN07136536	SRR5788005
GA03	Atlantic Ocean	PRJNA385854	SAMN07136537	SRR5788012
GA03	Atlantic Ocean	PRJNA385854	SAMN07136538	SRR5788011
GA03	Atlantic Ocean	PRJNA385854	SAMN07136539	SRR5788010
GA03	Atlantic Ocean	PRJNA385854	SAMN07136540	SRR5788009
GA03	Atlantic Ocean	PRJNA385854	SAMN07136541	SRR5788014
GA03	Atlantic Ocean	PRJNA385854	SAMN07136542	SRR5788013
GA03	Atlantic Ocean	PRJNA385854	SAMN07136543	SRR5788065
GA03	Atlantic Ocean	PRJNA385854	SAMN07136544	SRR5788066
GA03	Atlantic Ocean	PRJNA385854	SAMN07136545	SRR5788063
GA03	Atlantic Ocean	PRJNA385854	SAMN07136546	SRR5788064
GA03	Atlantic Ocean	PRJNA385854	SAMN07136547	SRR5788069
GA03	Atlantic Ocean	PRJNA385854	SAMN07136548	SRR5788070
GA03	Atlantic Ocean	PRJNA385854	SAMN07136549	SRR5788067
GA03	Atlantic Ocean	PRJNA385854	SAMN07136550	SRR5788068
GA03	Atlantic Ocean	PRJNA385854	SAMN07136551	SRR5788061
GA03	Atlantic Ocean	PRJNA385854	SAMN07136552	SRR5788062
GA03	Atlantic Ocean	PRJNA385854	SAMN07136553	SRR5788107
GA03	Atlantic Ocean	PRJNA385854	SAMN07136554	SRR5788204
GA03	Atlantic Ocean	PRJNA385854	SAMN07136555	SRR5788214
GA03	Atlantic Ocean	PRJNA385854	SAMN07136556	SRR5788213
GA03	Atlantic Ocean	PRJNA385854	SAMN07136557	SRR5788036
GA03	Atlantic Ocean	PRJNA385854	SAMN07136558	SRR5788215
GA03	Atlantic Ocean	PRJNA385854	SAMN07136559	SRR5788228
GA03	Atlantic Ocean	PRJNA385854	SAMN07136560	SRR5788224
GA03	Atlantic Ocean	PRJNA385854	SAMN07136561	SRR5788313
GA03	Atlantic Ocean	PRJNA385854	SAMN07136562	SRR5788312
GA03	Atlantic Ocean	PRJNA385854	SAMN07136563	SRR5787993
GA03	Atlantic Ocean	PRJNA385854	SAMN07136564	SRR5787994
GA03	Atlantic Ocean	PRJNA385854	SAMN07136565	SRR5788249
GA03	Atlantic Ocean	PRJNA385854	SAMN07136566	SRR5788250
GA03	Atlantic Ocean	PRJNA385854	SAMN07136567	SRR5788251
GA03	Atlantic Ocean	PRJNA385854	SAMN07136568	SRR5788252
GA03	Atlantic Ocean	PRJNA385854	SAMN07136569	SRR5788253
GA03	Atlantic Ocean	PRJNA385854	SAMN07136570	SRR5788254
GA03	Atlantic Ocean	PRJNA385854	SAMN07136571	SRR5788025
GA03	Atlantic Ocean	PRJNA385854	SAMN07136572	SRR5788225
GA03	Atlantic Ocean	PRJNA385854	SAMN07136573	SRR5788414
GA03	Atlantic Ocean	PRJNA385854	SAMN07136574	SRR5788413
GA03	Atlantic Ocean	PRJNA385854	SAMN07136575	SRR5788412
GA03	Atlantic Ocean	PRJNA385854	SAMN07136576	SRR5788411
GA03	Atlantic Ocean	PRJNA385854	SAMN07136577	SRR5788410
GA03	Atlantic Ocean	PRJNA385854	SAMN07136578	SRR5788409
GA03	Atlantic Ocean	PRJNA385854	SAMN07136579	SRR5788408
GA03	Atlantic Ocean	PRJNA385854	SAMN07136580	SRR5788407
GA03	Atlantic Ocean	PRJNA385854	SAMN07136581	SRR5788426
GA03	Atlantic Ocean	PRJNA385854	SAMN07136582	SRR5788425
GA03	Atlantic Ocean	PRJNA385854	SAMN07136583	SRR5788087
GA03	Atlantic Ocean	PRJNA385854	SAMN07136584	SRR5788088
GA03	Atlantic Ocean	PRJNA385854	SAMN07136585	SRR5788085
GA03	Atlantic Ocean	PRJNA385854	SAMN07136586	SRR5788086
GA03	Atlantic Ocean	PRJNA385854	SAMN07136587	SRR5788083
GA03	Atlantic Ocean	PRJNA385854	SAMN07136588	SRR5788084
GA03	Atlantic Ocean	PRJNA385854	SAMN07136589	SRR5788081
GA03	Atlantic Ocean	PRJNA385854	SAMN07136590	SRR5788082
GA03	Atlantic Ocean	PRJNA385854	SAMN07136591	SRR5788089
GA03	Atlantic Ocean	PRJNA385854	SAMN07136592	SRR5788090
GA03	Atlantic Ocean	PRJNA385854	SAMN07136593	SRR5788221
GA03	Atlantic Ocean	PRJNA385854	SAMN07136594	SRR5788220
GA03	Atlantic Ocean	PRJNA385854	SAMN07136595	SRR5788223
GA03	Atlantic Ocean	PRJNA385854	SAMN07136596	SRR5788222
GA03	Atlantic Ocean	PRJNA385854	SAMN07136597	SRR5788217
GA03	Atlantic Ocean	PRJNA385854	SAMN07136598	SRR5788216
GA03	Atlantic Ocean	PRJNA385854	SAMN07136599	SRR5788219
GA03	Atlantic Ocean	PRJNA385854	SAMN07136600	SRR5788218
GA03	Atlantic Ocean	PRJNA385854	SAMN07136601	SRR5788227
GA03	Atlantic Ocean	PRJNA385854	SAMN07136602	SRR5788226
GA03	Atlantic Ocean	PRJNA385854	SAMN07136603	SRR5788320
GA03	Atlantic Ocean	PRJNA385854	SAMN07136604	SRR5788321
GA03	Atlantic Ocean	PRJNA385854	SAMN07136605	SRR5788322
GA03	Atlantic Ocean	PRJNA385854	SAMN07136606	SRR5788323
GA03	Atlantic Ocean	PRJNA385854	SAMN07136607	SRR5788316
GA03	Atlantic Ocean	PRJNA385854	SAMN07136608	SRR5788317
GA03	Atlantic Ocean	PRJNA385854	SAMN07136609	SRR5788318
GA03	Atlantic Ocean	PRJNA385854	SAMN07136610	SRR5788319
GA03	Atlantic Ocean	PRJNA385854	SAMN07136611	SRR5788314
GA03	Atlantic Ocean	PRJNA385854	SAMN07136612	SRR5788315
GA03	Atlantic Ocean	PRJNA385854	SAMN07136613	SRR5788452
GA03	Atlantic Ocean	PRJNA385854	SAMN07136614	SRR5788451
GA03	Atlantic Ocean	PRJNA385854	SAMN07136615	SRR5788450
GA03	Atlantic Ocean	PRJNA385854	SAMN07136616	SRR5788449
GA03	Atlantic Ocean	PRJNA385854	SAMN07136617	SRR5788456
GA03	Atlantic Ocean	PRJNA385854	SAMN07136618	SRR5788455
GA03	Atlantic Ocean	PRJNA385854	SAMN07136619	SRR5788454
GA03	Atlantic Ocean	PRJNA385854	SAMN07136620	SRR5788453
GA03	Atlantic Ocean	PRJNA385854	SAMN07136621	SRR5788448
GA02	Atlantic Ocean	PRJNA385854	SAMN07136622	SRR5788447
GA02	Atlantic Ocean	PRJNA385854	SAMN07136623	SRR5788112
GA02	Atlantic Ocean	PRJNA385854	SAMN07136624	SRR5788113
GA02	Atlantic Ocean	PRJNA385854	SAMN07136625	SRR5788110
GA02	Atlantic Ocean	PRJNA385854	SAMN07136626	SRR5788111
GA02	Atlantic Ocean	PRJNA385854	SAMN07136627	SRR5788116
GA02	Atlantic Ocean	PRJNA385854	SAMN07136628	SRR5788117
GA02	Atlantic Ocean	PRJNA385854	SAMN07136629	SRR5788114
GA02	Atlantic Ocean	PRJNA385854	SAMN07136630	SRR5788115
GA02	Atlantic Ocean	PRJNA385854	SAMN07136631	SRR5788108
GA02	Atlantic Ocean	PRJNA385854	SAMN07136632	SRR5788109
GA02	Atlantic Ocean	PRJNA385854	SAMN07136633	SRR5788284
GA02	Atlantic Ocean	PRJNA385854	SAMN07136634	SRR5788283
GA02	Atlantic Ocean	PRJNA385854	SAMN07136635	SRR5788286
GA02	Atlantic Ocean	PRJNA385854	SAMN07136636	SRR5788285
GA02	Atlantic Ocean	PRJNA385854	SAMN07136637	SRR5788288
GA02	Atlantic Ocean	PRJNA385854	SAMN07136638	SRR5788287
GA02	Atlantic Ocean	PRJNA385854	SAMN07136639	SRR5788290
GA02	Atlantic Ocean	PRJNA385854	SAMN07136640	SRR5788289
GA02	Atlantic Ocean	PRJNA385854	SAMN07136641	SRR5788282
GA02	Atlantic Ocean	PRJNA385854	SAMN07136642	SRR5788281
GA02	Atlantic Ocean	PRJNA385854	SAMN07136643	SRR5788375
GA02	Atlantic Ocean	PRJNA385854	SAMN07136644	SRR5788376
GA02	Atlantic Ocean	PRJNA385854	SAMN07136645	SRR5788377
GA02	Atlantic Ocean	PRJNA385854	SAMN07136646	SRR5788378
GA02	Atlantic Ocean	PRJNA385854	SAMN07136647	SRR5788379
GA02	Atlantic Ocean	PRJNA385854	SAMN07136648	SRR5788380
GA02	Atlantic Ocean	PRJNA385854	SAMN07136649	SRR5788381
GA02	Atlantic Ocean	PRJNA385854	SAMN07136650	SRR5788382
GA02	Atlantic Ocean	PRJNA385854	SAMN07136651	SRR5788383
GA02	Atlantic Ocean	PRJNA385854	SAMN07136652	SRR5788384
GA02	Atlantic Ocean	PRJNA385854	SAMN07136653	SRR5788024
GA02	Atlantic Ocean	PRJNA385854	SAMN07136654	SRR5788023
GA02	Atlantic Ocean	PRJNA385854	SAMN07136655	SRR5788022
GA02	Atlantic Ocean	PRJNA385854	SAMN07136656	SRR5788021
GA02	Atlantic Ocean	PRJNA385854	SAMN07136657	SRR5788020
GA02	Atlantic Ocean	PRJNA385854	SAMN07136658	SRR5788019
GA02	Atlantic Ocean	PRJNA385854	SAMN07136659	SRR5788018
GA02	Atlantic Ocean	PRJNA385854	SAMN07136660	SRR5788017
GA02	Atlantic Ocean	PRJNA385854	SAMN07136661	SRR5788016
GA02	Atlantic Ocean	PRJNA385854	SAMN07136662	SRR5788015
GA02	Atlantic Ocean	PRJNA385854	SAMN07136663	SRR5788188
GA02	Atlantic Ocean	PRJNA385854	SAMN07136664	SRR5788189
GA02	Atlantic Ocean	PRJNA385854	SAMN07136665	SRR5788186
GA02	Atlantic Ocean	PRJNA385854	SAMN07136666	SRR5788187
GA02	Atlantic Ocean	PRJNA385854	SAMN07136667	SRR5788184
GA02	Atlantic Ocean	PRJNA385854	SAMN07136668	SRR5788185
GA02	Atlantic Ocean	PRJNA385854	SAMN07136669	SRR5788182
GA02	Atlantic Ocean	PRJNA385854	SAMN07136670	SRR5788183
GA02	Atlantic Ocean	PRJNA385854	SAMN07136671	SRR5788180
GA02	Atlantic Ocean	PRJNA385854	SAMN07136672	SRR5788181
GA02	Atlantic Ocean	PRJNA385854	SAMN07136673	SRR5788352
GA02	Atlantic Ocean	PRJNA385854	SAMN07136674	SRR5788351
GA02	Atlantic Ocean	PRJNA385854	SAMN07136675	SRR5788354
GA02	Atlantic Ocean	PRJNA385854	SAMN07136676	SRR5788353
GA02	Atlantic Ocean	PRJNA385854	SAMN07136677	SRR5788348
GA02	Atlantic Ocean	PRJNA385854	SAMN07136678	SRR5788347
GA02	Atlantic Ocean	PRJNA385854	SAMN07136679	SRR5788350
GA02	Atlantic Ocean	PRJNA385854	SAMN07136680	SRR5788349
GA02	Atlantic Ocean	PRJNA385854	SAMN07136681	SRR5788346
GA02	Atlantic Ocean	PRJNA385854	SAMN07136682	SRR5788345
GA02	Atlantic Ocean	PRJNA385854	SAMN07136683	SRR5788104
GA02	Atlantic Ocean	PRJNA385854	SAMN07136684	SRR5788103
GA02	Atlantic Ocean	PRJNA385854	SAMN07136685	SRR5788106
GA02	Atlantic Ocean	PRJNA385854	SAMN07136686	SRR5788105
GA02	Atlantic Ocean	PRJNA385854	SAMN07136687	SRR5788100
GA02	Atlantic Ocean	PRJNA385854	SAMN07136688	SRR5788099
GA02	Atlantic Ocean	PRJNA385854	SAMN07136689	SRR5788060
GA02	Atlantic Ocean	PRJNA385854	SAMN07136690	SRR5788059
GA02	Atlantic Ocean	PRJNA385854	SAMN07136691	SRR5788048
GA02	Atlantic Ocean	PRJNA385854	SAMN07136692	SRR5788047
GA02	Atlantic Ocean	PRJNA385854	SAMN07136693	SRR5788190
GA02	Atlantic Ocean	PRJNA385854	SAMN07136694	SRR5787992
GA02	Atlantic Ocean	PRJNA385854	SAMN07136695	SRR5787989
GA02	Atlantic Ocean	PRJNA385854	SAMN07136696	SRR5787990
GA02	Atlantic Ocean	PRJNA385854	SAMN07136697	SRR5788467
GA02	Atlantic Ocean	PRJNA385854	SAMN07136698	SRR5788468
GA03	Atlantic Ocean	PRJNA385854	SAMN07136699	SRR5788465
GA03	Atlantic Ocean	PRJNA385854	SAMN07136700	SRR5788466
GA03	Atlantic Ocean	PRJNA385854	SAMN07136701	SRR5788463
GA03	Atlantic Ocean	PRJNA385854	SAMN07136702	SRR5788464
GA03	Atlantic Ocean	PRJNA385854	SAMN07136703	SRR5788338
GA03	Atlantic Ocean	PRJNA385854	SAMN07136704	SRR5788337
GA03	Atlantic Ocean	PRJNA385854	SAMN07136705	SRR5788336
GA03	Atlantic Ocean	PRJNA385854	SAMN07136706	SRR5788335
GA03	Atlantic Ocean	PRJNA385854	SAMN07136707	SRR5788342
GA03	Atlantic Ocean	PRJNA385854	SAMN07136708	SRR5788341
GA03	Atlantic Ocean	PRJNA385854	SAMN07136709	SRR5788340
GA03	Atlantic Ocean	PRJNA385854	SAMN07136710	SRR5788339
GA03	Atlantic Ocean	PRJNA385854	SAMN07136711	SRR5788344
GA03	Atlantic Ocean	PRJNA385854	SAMN07136712	SRR5788343
GA03	Atlantic Ocean	PRJNA385854	SAMN07136713	SRR5788172
GA03	Atlantic Ocean	PRJNA385854	SAMN07136714	SRR5788173
GA03	Atlantic Ocean	PRJNA385854	SAMN07136715	SRR5788174
GA03	Atlantic Ocean	PRJNA385854	SAMN07136716	SRR5788175
GA03	Atlantic Ocean	PRJNA385854	SAMN07136717	SRR5788168
GA03	Atlantic Ocean	PRJNA385854	SAMN07136718	SRR5788169
GP13	Pacific Ocean	PRJNA385854	SAMN07136719	SRR5788170
GP13	Pacific Ocean	PRJNA385854	SAMN07136720	SRR5788171
GP13	Pacific Ocean	PRJNA385854	SAMN07136721	SRR5788176
GP13	Pacific Ocean	PRJNA385854	SAMN07136722	SRR5788177
GP13	Pacific Ocean	PRJNA385854	SAMN07136723	SRR5788149
GP13	Pacific Ocean	PRJNA385854	SAMN07136724	SRR5788148
GP13	Pacific Ocean	PRJNA385854	SAMN07136725	SRR5788151
GP13	Pacific Ocean	PRJNA385854	SAMN07136726	SRR5788150
GP13	Pacific Ocean	PRJNA385854	SAMN07136727	SRR5788153
GP13	Pacific Ocean	PRJNA385854	SAMN07136728	SRR5788152
GP13	Pacific Ocean	PRJNA385854	SAMN07136729	SRR5788155
GP13	Pacific Ocean	PRJNA385854	SAMN07136730	SRR5788154
GP13	Pacific Ocean	PRJNA385854	SAMN07136731	SRR5788157
GP13	Pacific Ocean	PRJNA385854	SAMN07136732	SRR5788156
GP13	Pacific Ocean	PRJNA385854	SAMN07136733	SRR5788039
GP13	Pacific Ocean	PRJNA385854	SAMN07136734	SRR5788040
GP13	Pacific Ocean	PRJNA385854	SAMN07136735	SRR5788037
GP13	Pacific Ocean	PRJNA385854	SAMN07136736	SRR5788038
GP13	Pacific Ocean	PRJNA385854	SAMN07136737	SRR5788043
GP13	Pacific Ocean	PRJNA385854	SAMN07136738	SRR5788044
GP13	Pacific Ocean	PRJNA385854	SAMN07136739	SRR5788041
GP13	Pacific Ocean	PRJNA385854	SAMN07136740	SRR5788042
GP13	Pacific Ocean	PRJNA385854	SAMN07136741	SRR5788045
GP13	Pacific Ocean	PRJNA385854	SAMN07136742	SRR5788046
GP13	Pacific Ocean	PRJNA385854	SAMN07136743	SRR5788403
GP13	Pacific Ocean	PRJNA385854	SAMN07136744	SRR5788402
GP13	Pacific Ocean	PRJNA385854	SAMN07136745	SRR5788401
GP13	Pacific Ocean	PRJNA385854	SAMN07136746	SRR5788400
GP13	Pacific Ocean	PRJNA385854	SAMN07136747	SRR5788399
GP13	Pacific Ocean	PRJNA385854	SAMN07136748	SRR5788398
GP13	Pacific Ocean	PRJNA385854	SAMN07136749	SRR5788397
GP13	Pacific Ocean	PRJNA385854	SAMN07136750	SRR5788396
GP13	Pacific Ocean	PRJNA385854	SAMN07136751	SRR5788406
GP13	Pacific Ocean	PRJNA385854	SAMN07136752	SRR5788405
GP13	Pacific Ocean	PRJNA385854	SAMN07136753	SRR5788301
GP13	Pacific Ocean	PRJNA385854	SAMN07136754	SRR5788404
GP13	Pacific Ocean	PRJNA385854	SAMN07136755	SRR5788265
GP13	Pacific Ocean	PRJNA385854	SAMN07136756	SRR5788266
GP13	Pacific Ocean	PRJNA385854	SAMN07136757	SRR5788267
GP13	Pacific Ocean	PRJNA385854	SAMN07136758	SRR5788268
GP13	Pacific Ocean	PRJNA385854	SAMN07136759	SRR5788269
GP13	Pacific Ocean	PRJNA385854	SAMN07136760	SRR5788270
GA02	Atlantic Ocean	PRJNA385854	SAMN07136761	SRR5788387
GA02	Atlantic Ocean	PRJNA385854	SAMN07136762	SRR5788256
GA02	Atlantic Ocean	PRJNA385854	SAMN07136763	SRR5788000
GA02	Atlantic Ocean	PRJNA385854	SAMN07136764	SRR5787999
GA02	Atlantic Ocean	PRJNA385854	SAMN07136765	SRR5788002
GP13	Pacific Ocean	PRJNA385854	SAMN07136766	SRR5788001
GP13	Pacific Ocean	PRJNA385854	SAMN07136767	SRR5787996
GP13	Pacific Ocean	PRJNA385854	SAMN07136768	SRR5787995
GP13	Pacific Ocean	PRJNA385854	SAMN07136769	SRR5787998
GP13	Pacific Ocean	PRJNA385854	SAMN07136770	SRR5787997
GP13	Pacific Ocean	PRJNA385854	SAMN07136771	SRR5788004
GP13	Pacific Ocean	PRJNA385854	SAMN07136772	SRR5788003
GP13	Pacific Ocean	PRJNA385854	SAMN07136773	SRR5788361
GP13	Pacific Ocean	PRJNA385854	SAMN07136774	SRR5788362
GP13	Pacific Ocean	PRJNA385854	SAMN07136775	SRR5788359
GP13	Pacific Ocean	PRJNA385854	SAMN07136776	SRR5788360
GP13	Pacific Ocean	PRJNA385854	SAMN07136777	SRR5788357
GP13	Pacific Ocean	PRJNA385854	SAMN07136778	SRR5788358
GP13	Pacific Ocean	PRJNA385854	SAMN07136779	SRR5788355
GP13	Pacific Ocean	PRJNA385854	SAMN07136780	SRR5788356
GP13	Pacific Ocean	PRJNA385854	SAMN07136781	SRR5788363
GP13	Pacific Ocean	PRJNA385854	SAMN07136782	SRR5788364
GP13	Pacific Ocean	PRJNA385854	SAMN07136783	SRR5788275
GP13	Pacific Ocean	PRJNA385854	SAMN07136784	SRR5788276
GP13	Pacific Ocean	PRJNA385854	SAMN07136785	SRR5788277
GP13	Pacific Ocean	PRJNA385854	SAMN07136786	SRR5788278
GP13	Pacific Ocean	PRJNA385854	SAMN07136787	SRR5788271
GP13	Pacific Ocean	PRJNA385854	SAMN07136788	SRR5788272
GP13	Pacific Ocean	PRJNA385854	SAMN07136789	SRR5788273
GP13	Pacific Ocean	PRJNA385854	SAMN07136790	SRR5788274
GP13	Pacific Ocean	PRJNA385854	SAMN07136791	SRR5788279
GP13	Pacific Ocean	PRJNA385854	SAMN07136792	SRR5788280
GP13	Pacific Ocean	PRJNA385854	SAMN07136793	SRR5788418
GP13	Pacific Ocean	PRJNA385854	SAMN07136794	SRR5788417
GP13	Pacific Ocean	PRJNA385854	SAMN07136795	SRR5788416
GP13	Pacific Ocean	PRJNA385854	SAMN07136796	SRR5788415
GP13	Pacific Ocean	PRJNA385854	SAMN07136797	SRR5788422
GP13	Pacific Ocean	PRJNA385854	SAMN07136798	SRR5788421
GP13	Pacific Ocean	PRJNA385854	SAMN07136799	SRR5788420
GP13	Pacific Ocean	PRJNA385854	SAMN07136800	SRR5788419
GP13	Pacific Ocean	PRJNA385854	SAMN07136801	SRR5788424
GP13	Pacific Ocean	PRJNA385854	SAMN07136802	SRR5788423
GP13	Pacific Ocean	PRJNA385854	SAMN07136803	SRR5788057
GP13	Pacific Ocean	PRJNA385854	SAMN07136804	SRR5788058
GP13	Pacific Ocean	PRJNA385854	SAMN07136805	SRR5788055
GP13	Pacific Ocean	PRJNA385854	SAMN07136806	SRR5788056
GP13	Pacific Ocean	PRJNA385854	SAMN07136807	SRR5788053
GP13	Pacific Ocean	PRJNA385854	SAMN07136808	SRR5788054
GP13	Pacific Ocean	PRJNA385854	SAMN07136809	SRR5788051
GP13	Pacific Ocean	PRJNA385854	SAMN07136810	SRR5788052
GP13	Pacific Ocean	PRJNA385854	SAMN07136811	SRR5788049
GP13	Pacific Ocean	PRJNA385854	SAMN07136812	SRR5788050
GP13	Pacific Ocean	PRJNA385854	SAMN07136813	SRR5788165
GP13	Pacific Ocean	PRJNA385854	SAMN07136814	SRR5788164
GP13	Pacific Ocean	PRJNA385854	SAMN07136815	SRR5788167
GP13	Pacific Ocean	PRJNA385854	SAMN07136816	SRR5788166
GP13	Pacific Ocean	PRJNA385854	SAMN07136817	SRR5788161
GP13	Pacific Ocean	PRJNA385854	SAMN07136818	SRR5788160
GP13	Pacific Ocean	PRJNA385854	SAMN07136819	SRR5788163
GP13	Pacific Ocean	PRJNA385854	SAMN07136820	SRR5788162
GP13	Pacific Ocean	PRJNA385854	SAMN07136821	SRR5788159
GP13	Pacific Ocean	PRJNA385854	SAMN07136822	SRR5788158
GP13	Pacific Ocean	PRJNA385854	SAMN07136823	SRR5788327
GP13	Pacific Ocean	PRJNA385854	SAMN07136824	SRR5788328
GP13	Pacific Ocean	PRJNA385854	SAMN07136825	SRR5788329
GP13	Pacific Ocean	PRJNA385854	SAMN07136826	SRR5788330
GP13	Pacific Ocean	PRJNA385854	SAMN07136827	SRR5788331
GP13	Pacific Ocean	PRJNA385854	SAMN07136828	SRR5788332
GP13	Pacific Ocean	PRJNA385854	SAMN07136829	SRR5788333
GP13	Pacific Ocean	PRJNA385854	SAMN07136830	SRR5788334
GP13	Pacific Ocean	PRJNA385854	SAMN07136831	SRR5788325
GP13	Pacific Ocean	PRJNA385854	SAMN07136832	SRR5788326
GP13	Pacific Ocean	PRJNA385854	SAMN07136833	SRR5788179
GP13	Pacific Ocean	PRJNA385854	SAMN07136834	SRR5788178
GP13	Pacific Ocean	PRJNA385854	SAMN07136835	SRR5788462
GP13	Pacific Ocean	PRJNA385854	SAMN07136836	SRR5788461
GP13	Pacific Ocean	PRJNA385854	SAMN07136837	SRR5788460
GP13	Pacific Ocean	PRJNA385854	SAMN07136838	SRR5788459
GP13	Pacific Ocean	PRJNA385854	SAMN07136839	SRR5788458
GP13	Pacific Ocean	PRJNA385854	SAMN07136840	SRR5788457
GP13	Pacific Ocean	PRJNA385854	SAMN07136841	SRR5788191
GP13	Pacific Ocean	PRJNA385854	SAMN07136842	SRR5787991
GP13	Pacific Ocean	PRJNA385854	SAMN07136843	SRR5788093
GP13	Pacific Ocean	PRJNA385854	SAMN07136844	SRR5788094
GP13	Pacific Ocean	PRJNA385854	SAMN07136845	SRR5788091
GP13	Pacific Ocean	PRJNA385854	SAMN07136846	SRR5788092
GP13	Pacific Ocean	PRJNA385854	SAMN07136847	SRR5788097
GP13	Pacific Ocean	PRJNA385854	SAMN07136848	SRR5788098
GP13	Pacific Ocean	PRJNA385854	SAMN07136849	SRR5788095
GP13	Pacific Ocean	PRJNA385854	SAMN07136850	SRR5788096
GP13	Pacific Ocean	PRJNA385854	SAMN07136851	SRR5788101
GP13	Pacific Ocean	PRJNA385854	SAMN07136852	SRR5788102
GP13	Pacific Ocean	PRJNA385854	SAMN07136853	SRR5788324
GP13	Pacific Ocean	PRJNA385854	SAMN07136854	SRR5788255
GP13	Pacific Ocean	PRJNA385854	SAMN07136855	SRR5788258
GP13	Pacific Ocean	PRJNA385854	SAMN07136856	SRR5788257
GP13	Pacific Ocean	PRJNA385854	SAMN07136857	SRR5788260
GP13	Pacific Ocean	PRJNA385854	SAMN07136858	SRR5788259
GP13	Pacific Ocean	PRJNA385854	SAMN07136859	SRR5788262
GP13	Pacific Ocean	PRJNA385854	SAMN07136860	SRR5788261
GP13	Pacific Ocean	PRJNA385854	SAMN07136861	SRR5788264
GP13	Pacific Ocean	PRJNA385854	SAMN07136862	SRR5788263
GP13	Pacific Ocean	PRJNA385854	SAMN07136863	SRR5788124
GP13	Pacific Ocean	PRJNA385854	SAMN07136864	SRR5788125
GP13	Pacific Ocean	PRJNA385854	SAMN07136865	SRR5788126
GP13	Pacific Ocean	PRJNA385854	SAMN07136866	SRR5788127
GP13	Pacific Ocean	PRJNA385854	SAMN07136867	SRR5788120
GP13	Pacific Ocean	PRJNA385854	SAMN07136868	SRR5788121
GP13	Pacific Ocean	PRJNA385854	SAMN07136869	SRR5788122
GP13	Pacific Ocean	PRJNA385854	SAMN07136870	SRR5788123
GP13	Pacific Ocean	PRJNA385854	SAMN07136871	SRR5788118
GP13	Pacific Ocean	PRJNA385854	SAMN07136872	SRR5788119
GP13	Pacific Ocean	PRJNA385854	SAMN07136873	SRR5788296
GP13	Pacific Ocean	PRJNA385854	SAMN07136874	SRR5788295
GP13	Pacific Ocean	PRJNA385854	SAMN07136875	SRR5788294
GP13	Pacific Ocean	PRJNA385854	SAMN07136876	SRR5788293
GP13	Pacific Ocean	PRJNA385854	SAMN07136877	SRR5788300
GP13	Pacific Ocean	PRJNA385854	SAMN07136878	SRR5788299
GP13	Pacific Ocean	PRJNA385854	SAMN07136879	SRR5788298
GP13	Pacific Ocean	PRJNA385854	SAMN07136880	SRR5788297
GP13	Pacific Ocean	PRJNA385854	SAMN07136881	SRR5788292
GP13	Pacific Ocean	PRJNA385854	SAMN07136882	SRR5788291
GP13	Pacific Ocean	PRJNA385854	SAMN07136883	SRR5788391
GP13	Pacific Ocean	PRJNA385854	SAMN07136884	SRR5788390
GP13	Pacific Ocean	PRJNA385854	SAMN07136885	SRR5788389
GP13	Pacific Ocean	PRJNA385854	SAMN07136886	SRR5788388
GP13	Pacific Ocean	PRJNA385854	SAMN07136887	SRR5788395
GP13	Pacific Ocean	PRJNA385854	SAMN07136888	SRR5788394
GP13	Pacific Ocean	PRJNA385854	SAMN07136889	SRR5788393
GP13	Pacific Ocean	PRJNA385854	SAMN07136890	SRR5788392
GP13	Pacific Ocean	PRJNA385854	SAMN07136891	SRR5788386
GP13	Pacific Ocean	PRJNA385854	SAMN07136892	SRR5788385
GP13	Pacific Ocean	PRJNA385854	SAMN07136893	SRR5788245
GP13	Pacific Ocean	PRJNA385854	SAMN07136894	SRR5788246
GP13	Pacific Ocean	PRJNA385854	SAMN07136895	SRR5788247
GP13	Pacific Ocean	PRJNA385854	SAMN07136896	SRR5788248
GP13	Pacific Ocean	PRJNA385854	SAMN07136897	SRR5788241
GP13	Pacific Ocean	PRJNA385854	SAMN07136898	SRR5788242
GP13	Pacific Ocean	PRJNA385854	SAMN07136899	SRR5788243
GP13	Pacific Ocean	PRJNA385854	SAMN07136900	SRR5788244
GP13	Pacific Ocean	PRJNA385854	SAMN07136901	SRR5788239
GP13	Pacific Ocean	PRJNA385854	SAMN07136902	SRR5788240
GP13	Pacific Ocean	PRJNA385854	SAMN07136903	SRR5788133
GP13	Pacific Ocean	PRJNA385854	SAMN07136904	SRR5788132
GP13	Pacific Ocean	PRJNA385854	SAMN07136905	SRR5788135
GP13	Pacific Ocean	PRJNA385854	SAMN07136906	SRR5788134
GP13	Pacific Ocean	PRJNA385854	SAMN07136907	SRR5788129
GP13	Pacific Ocean	PRJNA385854	SAMN07136908	SRR5788128
GA10	Atlantic Ocean	PRJNA385854	SAMN07136909	SRR5788131
GA10	Atlantic Ocean	PRJNA385854	SAMN07136910	SRR5788130
GA10	Atlantic Ocean	PRJNA385854	SAMN07136911	SRR5788137
GA10	Atlantic Ocean	PRJNA385854	SAMN07136912	SRR5788136
GA10	Atlantic Ocean	PRJNA385854	SAMN07136913	SRR5788032
GA10	Atlantic Ocean	PRJNA385854	SAMN07136914	SRR5788033
GA10	Atlantic Ocean	PRJNA385854	SAMN07136915	SRR5788030
GA10	Atlantic Ocean	PRJNA385854	SAMN07136916	SRR5788031
GA10	Atlantic Ocean	PRJNA385854	SAMN07136917	SRR5788028
GA10	Atlantic Ocean	PRJNA385854	SAMN07136918	SRR5788029
GA10	Atlantic Ocean	PRJNA385854	SAMN07136919	SRR5788026
GA10	Atlantic Ocean	PRJNA385854	SAMN07136920	SRR5788027
GA10	Atlantic Ocean	PRJNA385854	SAMN07136921	SRR5788034
GA10	Atlantic Ocean	PRJNA385854	SAMN07136922	SRR5788035
GA10	Atlantic Ocean	PRJNA385854	SAMN07136923	SRR5788446
GA10	Atlantic Ocean	PRJNA385854	SAMN07136924	SRR5788445
GA10	Atlantic Ocean	PRJNA385854	SAMN07136925	SRR5788444
GA10	Atlantic Ocean	PRJNA385854	SAMN07136926	SRR5788443
GA10	Atlantic Ocean	PRJNA385854	SAMN07136927	SRR5788442
GA10	Atlantic Ocean	PRJNA385854	SAMN07136928	SRR5788441
GA10	Atlantic Ocean	PRJNA385854	SAMN07136929	SRR5788440
GA10	Atlantic Ocean	PRJNA385854	SAMN07136930	SRR5788439
GA10	Atlantic Ocean	PRJNA385854	SAMN07136931	SRR5788438
GA10	Atlantic Ocean	PRJNA385854	SAMN07136932	SRR5788437
GA10	Atlantic Ocean	PRJNA385854	SAMN07136933	SRR5788302
GA10	Atlantic Ocean	PRJNA385854	SAMN07136934	SRR5788303
GA10	Atlantic Ocean	PRJNA385854	SAMN07136935	SRR5788304
GA10	Atlantic Ocean	PRJNA385854	SAMN07136936	SRR5788305
GA10	Atlantic Ocean	PRJNA385854	SAMN07136937	SRR5788306
GA10	Atlantic Ocean	PRJNA385854	SAMN07136938	SRR5788307
GA10	Atlantic Ocean	PRJNA385854	SAMN07136939	SRR5788308
GA10	Atlantic Ocean	PRJNA385854	SAMN07136940	SRR5788309
GA10	Atlantic Ocean	PRJNA385854	SAMN07136941	SRR5788310
GA10	Atlantic Ocean	PRJNA385854	SAMN07136942	SRR5788311
GA10	Atlantic Ocean	PRJNA385854	SAMN07136943	SRR5788206
GA10	Atlantic Ocean	PRJNA385854	SAMN07136944	SRR5788205
GA10	Atlantic Ocean	PRJNA385854	SAMN07136945	SRR5788208
GA10	Atlantic Ocean	PRJNA385854	SAMN07136946	SRR5788207
GA10	Atlantic Ocean	PRJNA385854	SAMN07136947	SRR5788210
GA10	Atlantic Ocean	PRJNA385854	SAMN07136948	SRR5788209
GA10	Atlantic Ocean	PRJNA385854	SAMN07136949	SRR5788212
GA10	Atlantic Ocean	PRJNA385854	SAMN07136950	SRR5788211
GA10	Atlantic Ocean	PRJNA385854	SAMN07136951	SRR5788203
GA10	Atlantic Ocean	PRJNA385854	SAMN07136952	SRR5788202
GA10	Atlantic Ocean	PRJNA385854	SAMN07136953	SRR5788075
GA10	Atlantic Ocean	PRJNA385854	SAMN07136954	SRR5788076
GA10	Atlantic Ocean	PRJNA385854	SAMN07136955	SRR5788073
GA10	Atlantic Ocean	PRJNA385854	SAMN07136956	SRR5788074
GA10	Atlantic Ocean	PRJNA385854	SAMN07136957	SRR5788079
GA10	Atlantic Ocean	PRJNA385854	SAMN07136958	SRR5788080
GA10	Atlantic Ocean	PRJNA385854	SAMN07136959	SRR5788077
GA10	Atlantic Ocean	PRJNA385854	SAMN07136960	SRR5788078
GA10	Atlantic Ocean	PRJNA385854	SAMN07136961	SRR5788071
GA10	Atlantic Ocean	PRJNA385854	SAMN07136962	SRR5788072
